# Host ecology regulates interspecies recombination in bacteria of the genus *Campylobacter*

**DOI:** 10.1101/2021.08.24.457495

**Authors:** Evangelos Mourkas, Koji Yahara, Sion C. Bayliss, Jessica K. Calland, Håkan Johansson, Leonardos Mageiros, Zilia Y. Muñoz-Ramirez, Grant Futcher, Guillaume Méric, Matthew D. Hitchings, Santiago Sandoval-Motta, Javier Torres, Keith A. Jolley, Martin C. J. Maiden, Patrik Ellström, Jonas Waldenström, Ben Pascoe, Samuel K. Sheppard

**Affiliations:** The Milner Centre for Evolution, Department of Biology and Biochemistry, University of Bath, Bath BA2 7AY, UK; Antimicrobial Resistance Research Center, National Institute of Infectious Diseases, Tokyo, 162-8640, Japan; Centre for Ecology and Evolution in Microbial Model Systems, Linnaeus University, Kalmar, 391 82, Sweden; Unidad de Investigacion en Enfermedades Infecciosas, UMAE Pediatria, Instituto Mexicano del Seguro Social; Swansea University Medical School, Swansea University, Singleton Park, Swansea, SA2 8PP, UK; Department of Zoology, University of Oxford, South Parks Road, Oxford, OX1 3PS, UK; Department of Medical Sciences, Zoonosis Science Centre, Uppsala University, Uppsala, Sweden; Faculty of Veterinary Medicine, Chiang Mai University, Chiang Mai 50100, Thailand

**Author notes:** Corresponding authors: Samuel K. Sheppard. Cambridge Baker Systems Genomics Initiative, Baker Heart and Diabetes Institute, 75 Commercial Rd, Melbourne 3004, Victoria, Australia; Department of Infectious Diseases, Central Clinical School, Monash University, Melbourne, Victoria 3004, Australia (Guillaume Méric).

**Keywords:** *Campylobacter*, genus, species, niche, adaptation, host, evolution

## Abstract

Horizontal gene transfer (HGT) can allow traits that have evolved in one bacterial species to transfer to another. This has potential to rapidly promote new adaptive trajectories such as zoonotic transfer or antimicrobial resistance. However, for this to occur requires gaps to align in barriers to recombination within a given time frame. Chief among these barriers is the physical separation of species with distinct ecologies in separate niches. Within the genus *Campylobacter* there are species with divergent ecologies, from rarely isolated single host specialists to multi-host generalist species that are among the most common global causes of human bacterial gastroenteritis. Here, by characterising these contrasting ecologies, we can quantify HGT among sympatric and allopatric species in natural populations. Analysing recipient and donor population ancestry among genomes from 30 *Campylobacter* species we show that cohabitation in the same host can lead to a 6-fold increase in HGT between species. This accounts for up to 30% of all SNPs within a given species and identifies highly recombinogenic genes with functions including host adaptation and antimicrobial resistance. As described in some animal and plant species, ecological factors are a major evolutionary force for speciation in bacteria and changes to the host landscape can promote partial convergence of distinct species through HGT.
