## Supplementary material for "Host ecology regulates interspecies recombination in bacteria of the genus *Campylobacter*": Figure 5-source data 1

### Sheet: Figure 5b-d
	Species	ID	Efflux pumps	beta-lactams	Tetracyclines	Aminoglycosides	Lincosamides
	C. coli	135	1	0.142857	0.333333	0.333333	0
	C. coli	141	1	0.142857	0.333333	0.333333	0
	C. coli	148	1	0.142857	0.333333	0.333333	0
	C. coli	154	1	0.142857	0.333333	0.166667	0
	C. coli	136	1	0.142857	0.333333	0.0833333	0
	C. coli	151	1	0.142857	0.333333	0.0833333	0
	C. coli	146	1	0.142857	0.333333	0.0833333	0
	C. coli	457	1	0.142857	0.333333	0.0833333	0
	C. coli	134	1	0.142857	0.333333	0.0833333	0
	C. coli	142	1	0.142857	0.333333	0.0833333	0
	C. coli	159	1	0.142857	0.333333	0.0833333	0
	C. coli	168	1	0.142857	0.333333	0.0833333	0
	C. coli	171	1	0.142857	0.333333	0.0833333	0
	C. coli	3199	1	0.142857	0.333333	0.0833333	0
	C. coli	1703	1	0.142857	0.333333	0	1
	C. coli	343	1	0.142857	0.333333	0	1
	C. coli	3866	1	0	0.333333	0.25	0
	C. coli	21	1	0.0952381	0.333333	0.0833333	0
	C. coli	139	1	0.142857	0	0.0833333	0
	C. coli	1783	1	0.142857	0	0.0833333	0
	C. coli	1789	1	0.142857	0	0.0833333	0
	C. coli	2311	1	0.142857	0	0.0833333	0
	C. coli	2389	1	0.142857	0	0.0833333	0
	C. coli	2391	1	0.142857	0	0.0833333	0
	C. coli	2392	1	0.142857	0	0.0833333	0
	C. coli	2393	1	0.142857	0	0.0833333	0
	C. coli	2394	1	0.142857	0	0.0833333	0
	C. coli	297	1	0.142857	0	0.0833333	0
	C. coli	307	1	0.142857	0	0.0833333	0
	C. coli	3766	1	0.142857	0	0.0833333	0
	C. coli	3785	1	0.142857	0	0.0833333	0
	C. coli	98	1	0.142857	0	0.0833333	0
	C. coli	15	1	0.142857	0	0.0833333	0
	C. coli	165	1	0.142857	0	0.0833333	0
	C. coli	167	1	0.142857	0	0.0833333	0
	C. coli	3134	1	0.142857	0	0.0833333	0
	C. coli	3147	1	0.142857	0	0.0833333	0
	C. coli	3750	1	0.142857	0	0.0833333	0
	C. coli	3886	1	0.142857	0	0.0833333	0
	C. coli	6	1	0.142857	0	0.0833333	0
	C. coli	163	1	0.142857	0.333333	0	0
	C. coli	1927	1	0.142857	0.333333	0	0
	C. coli	3874	1	0.142857	0.333333	0	0
	C. coli	432	1	0.142857	0.333333	0	0
	C. coli	147	1	0.142857	0.333333	0	0
	C. coli	158	1	0.142857	0.333333	0	0
	C. coli	170	1	0.142857	0.333333	0	0
	C. coli	1825	1	0.142857	0.333333	0	0
	C. coli	1827	1	0.142857	0.333333	0	0
	C. coli	2194	1	0.142857	0.333333	0	0
	C. coli	25	1	0.142857	0.333333	0	0
	C. coli	294	1	0.142857	0.333333	0	0
	C. coli	316	1	0.142857	0.333333	0	0
	C. coli	3270	1	0.142857	0.333333	0	0
	C. coli	3853	1	0.142857	0.333333	0	0
	C. coli	420	1	0.142857	0.333333	0	0
	C. coli	431	1	0.142857	0.333333	0	0
	C. coli	24	1	0.047619	0.333333	0.0833333	0
	C. coli	3171	0.75	0.142857	0.333333	0	0
	C. coli	18	1	0.0952381	0.333333	0	0
	C. coli	1746	1	0.0952381	0.333333	0	0
	C. coli	287	1	0.0952381	0.333333	0	0
	C. coli	313	1	0.0952381	0.333333	0	0
	C. coli	3858	1	0.0952381	0.333333	0	0
	C. coli	137	1	0.142857	0	0	0
	C. coli	1877	1	0.142857	0	0	0
	C. coli	1929	1	0.142857	0	0	0
	C. coli	1974	1	0.142857	0	0	0
	C. coli	2150	1	0.142857	0	0	0
	C. coli	2440	1	0.142857	0	0	0
	C. coli	138	1	0.142857	0	0	0
	C. coli	140	1	0.142857	0	0	0
	C. coli	145	1	0.142857	0	0	0
	C. coli	157	1	0.142857	0	0	0
	C. coli	17	1	0.142857	0	0	0
	C. coli	1847	1	0.142857	0	0	0
	C. coli	1922	1	0.142857	0	0	0
	C. coli	2007	1	0.142857	0	0	0
	C. coli	2173	1	0.142857	0	0	0
	C. coli	2190	1	0.142857	0	0	0
	C. coli	282	1	0.142857	0	0	0
	C. coli	310	1	0.142857	0	0	0
	C. coli	354	1	0.142857	0	0	0
	C. coli	3758	1	0.142857	0	0	0
	C. coli	3790	1	0.142857	0	0	0
	C. coli	3851	1	0.142857	0	0	0
	C. coli	3894	1	0.142857	0	0	0
	C. coli	3910	1	0.142857	0	0	0
	C. coli	426	1	0.142857	0	0	0
	C. coli	44	1	0.142857	0	0	0
	C. coli	455	1	0.142857	0	0	0
	C. coli	143	1	0	0.333333	0.0833333	0
	C. coli	3253	1	0.0952381	0	0	0
	C. coli	11	1	0	0	0.0833333	0
	C. coli	160	1	0	0	0.0833333	0
	C. coli	3131	1	0	0	0.0833333	0
	C. coli	3165	1	0	0	0.0833333	0
	C. coli	3722	1	0	0	0.0833333	0
	C. coli	3736	1	0	0	0.0833333	0
	C. coli	3749	1	0	0	0.0833333	0
	C. coli	3775	1	0	0	0.0833333	0
	C. coli	4335	1	0	0	0.0833333	0
	C. coli	9	1	0	0	0.0833333	0
	C. coli	144	1	0	0.333333	0	0
	C. coli	152	1	0	0.333333	0	0
	C. coli	328	1	0	0.333333	0	0
	C. coli	386	1	0	0.333333	0	0
	C. coli	3913	1	0	0.333333	0	0
	C. coli	425	1	0	0.333333	0	0
	C. coli	4269	1	0	0.333333	0	0
	C. coli	4327	1	0	0.333333	0	0
	C. coli	3184	0.75	0.0952381	0	0	0
	C. coli	10	1	0	0	0	0
	C. coli	12	1	0	0	0	0
	C. coli	169	1	0	0	0	0
	C. coli	1748	1	0	0	0	0
	C. coli	1925	1	0	0	0	0
	C. coli	2418	1	0	0	0	0
	C. coli	292	1	0	0	0	0
	C. coli	305	1	0	0	0	0
	C. coli	3130	1	0	0	0	0
	C. coli	3138	1	0	0	0	0
	C. coli	314	1	0	0	0	0
	C. coli	3146	1	0	0	0	0
	C. coli	3615	1	0	0	0	0
	C. coli	3716	1	0	0	0	0
	C. coli	3730	1	0	0	0	0
	C. coli	3743	1	0	0	0	0
	C. coli	3744	1	0	0	0	0
	C. coli	3755	1	0	0	0	0
	C. coli	3757	1	0	0	0	0
	C. coli	3759	1	0	0	0	0
	C. coli	3763	1	0	0	0	0
	C. coli	3777	1	0	0	0	0
	C. coli	3778	1	0	0	0	0
	C. coli	3793	1	0	0	0	0
	C. coli	3827	1	0	0	0	0
	C. coli	3830	1	0	0	0	0
	C. coli	3860	1	0	0	0	0
	C. coli	4261	1	0	0	0	0
	C. coli	7	1	0	0	0	0
	C. coli	8	1	0	0	0	0
	C. coli	3196	0.75	0	0	0	0
	C. fetus	3107	0	0	0.333333	0.0833333	0
	C. hepaticus	6732	1	0	0.333333	0	0
	C. hepaticus	6740	1	0	0.333333	0	0
	C. hepaticus	5441	1	0	0	0	0
	C. hepaticus	6731	1	0	0	0	0
	C. hepaticus	6733	1	0	0	0	0
	C. hepaticus	6734	1	0	0	0	0
	C. hepaticus	6735	1	0	0	0	0
	C. hepaticus	6736	1	0	0	0	0
	C. hepaticus	6738	1	0	0	0	0
	C. hepaticus	6739	1	0	0	0	0
	C. hyointestinalis	5335	0	0	0.333333	0.0833333	0
	C. hyointestinalis	5336	0	0	0.333333	0.0833333	0
	C. hyointestinalis	5338	0	0	0.333333	0	0
	C. hyointestinalis	5345	0	0	0.333333	0	0
	C. insulaenigrae	5387	0	0.047619	0	0	0
	C. jejuni	2038	1	0.142857	0.333333	0.333333	0
	C. jejuni	183	1	0.142857	0	0.333333	0
	C. jejuni	200	1	0.142857	0	0.333333	0
	C. jejuni	3557	1	0.142857	0.333333	0.166667	0
	C. jejuni	173	1	0	0.333333	0.333333	0
	C. jejuni	187	1	0	0.333333	0.333333	0
	C. jejuni	201	1	0	0	0.333333	0
	C. jejuni	68	1	0.047619	0.666667	0	1
	C. jejuni	22	1	0.142857	0.333333	0	0
	C. jejuni	108	1	0.142857	0.333333	0	0
	C. jejuni	117	1	0.142857	0.333333	0	0
	C. jejuni	192	1	0.142857	0.333333	0	0
	C. jejuni	194	1	0.142857	0.333333	0	0
	C. jejuni	195	1	0.142857	0.333333	0	0
	C. jejuni	202	1	0.142857	0.333333	0	0
	C. jejuni	210	1	0.142857	0.333333	0	0
	C. jejuni	211	1	0.142857	0.333333	0	0
	C. jejuni	2274	1	0.142857	0.333333	0	0
	C. jejuni	2294	1	0.142857	0.333333	0	0
	C. jejuni	2302	1	0.142857	0.333333	0	0
	C. jejuni	2346	1	0.142857	0.333333	0	0
	C. jejuni	306	1	0.142857	0.333333	0	0
	C. jejuni	37	1	0.142857	0.333333	0	0
	C. jejuni	5270	1	0.142857	0.333333	0	0
	C. jejuni	5521	1	0.142857	0.333333	0	0
	C. jejuni	63	1	0.142857	0.333333	0	0
	C. jejuni	66	1	0.142857	0.333333	0	0
	C. jejuni	99	1	0.142857	0.333333	0	0
	C. jejuni	1782	1	0.0952381	0	0.0833333	0
	C. jejuni	2707	1	0.0952381	0.333333	0	0
	C. jejuni	65	1	0.0952381	0.333333	0	0
	C. jejuni	94	1	0.0952381	0.333333	0	0
	C. jejuni	1860	1	0.0952381	0.333333	0	0
	C. jejuni	2448	1	0.0952381	0.333333	0	0
	C. jejuni	2961	1	0.0952381	0.333333	0	0
	C. jejuni	81	1	0.0952381	0.333333	0	0
	C. jejuni	175	1	0.0952381	0.333333	0	0
	C. jejuni	177	1	0.142857	0	0	0
	C. jejuni	100	1	0.142857	0	0	0
	C. jejuni	102	1	0.142857	0	0	0
	C. jejuni	103	1	0.142857	0	0	0
	C. jejuni	104	1	0.142857	0	0	0
	C. jejuni	105	1	0.142857	0	0	0
	C. jejuni	110	1	0.142857	0	0	0
	C. jejuni	113	1	0.142857	0	0	0
	C. jejuni	114	1	0.142857	0	0	0
	C. jejuni	116	1	0.142857	0	0	0
	C. jejuni	124	1	0.142857	0	0	0
	C. jejuni	128	1	0.142857	0	0	0
	C. jejuni	13	1	0.142857	0	0	0
	C. jejuni	1768	1	0.142857	0	0	0
	C. jejuni	178	1	0.142857	0	0	0
	C. jejuni	179	1	0.142857	0	0	0
	C. jejuni	182	1	0.142857	0	0	0
	C. jejuni	186	1	0.142857	0	0	0
	C. jejuni	1889	1	0.142857	0	0	0
	C. jejuni	189	1	0.142857	0	0	0
	C. jejuni	191	1	0.142857	0	0	0
	C. jejuni	193	1	0.142857	0	0	0
	C. jejuni	196	1	0.142857	0	0	0
	C. jejuni	1963	1	0.142857	0	0	0
	C. jejuni	197	1	0.142857	0	0	0
	C. jejuni	199	1	0.142857	0	0	0
	C. jejuni	2009	1	0.142857	0	0	0
	C. jejuni	2025	1	0.142857	0	0	0
	C. jejuni	203	1	0.142857	0	0	0
	C. jejuni	205	1	0.142857	0	0	0
	C. jejuni	2054	1	0.142857	0	0	0
	C. jejuni	207	1	0.142857	0	0	0
	C. jejuni	2073	1	0.142857	0	0	0
	C. jejuni	2076	1	0.142857	0	0	0
	C. jejuni	208	1	0.142857	0	0	0
	C. jejuni	209	1	0.142857	0	0	0
	C. jejuni	2192	1	0.142857	0	0	0
	C. jejuni	2198	1	0.142857	0	0	0
	C. jejuni	2253	1	0.142857	0	0	0
	C. jejuni	2254	1	0.142857	0	0	0
	C. jejuni	2255	1	0.142857	0	0	0
	C. jejuni	2256	1	0.142857	0	0	0
	C. jejuni	2284	1	0.142857	0	0	0
	C. jejuni	2289	1	0.142857	0	0	0
	C. jejuni	2347	1	0.142857	0	0	0
	C. jejuni	2349	1	0.142857	0	0	0
	C. jejuni	2374	1	0.142857	0	0	0
	C. jejuni	2375	1	0.142857	0	0	0
	C. jejuni	2377	1	0.142857	0	0	0
	C. jejuni	2380	1	0.142857	0	0	0
	C. jejuni	2381	1	0.142857	0	0	0
	C. jejuni	2382	1	0.142857	0	0	0
	C. jejuni	2384	1	0.142857	0	0	0
	C. jejuni	2387	1	0.142857	0	0	0
	C. jejuni	2406	1	0.142857	0	0	0
	C. jejuni	2407	1	0.142857	0	0	0
	C. jejuni	2416	1	0.142857	0	0	0
	C. jejuni	2420	1	0.142857	0	0	0
	C. jejuni	2421	1	0.142857	0	0	0
	C. jejuni	2430	1	0.142857	0	0	0
	C. jejuni	2431	1	0.142857	0	0	0
	C. jejuni	2432	1	0.142857	0	0	0
	C. jejuni	2450	1	0.142857	0	0	0
	C. jejuni	2510	1	0.142857	0	0	0
	C. jejuni	254	1	0.142857	0	0	0
	C. jejuni	2540	1	0.142857	0	0	0
	C. jejuni	26	1	0.142857	0	0	0
	C. jejuni	266	1	0.142857	0	0	0
	C. jejuni	272	1	0.142857	0	0	0
	C. jejuni	28	1	0.142857	0	0	0
	C. jejuni	2894	1	0.142857	0	0	0
	C. jejuni	29	1	0.142857	0	0	0
	C. jejuni	30	1	0.142857	0	0	0
	C. jejuni	3006	1	0.142857	0	0	0
	C. jejuni	3007	1	0.142857	0	0	0
	C. jejuni	34	1	0.142857	0	0	0
	C. jejuni	36	1	0.142857	0	0	0
	C. jejuni	371	1	0.142857	0	0	0
	C. jejuni	3959	1	0.142857	0	0	0
	C. jejuni	4	1	0.142857	0	0	0
	C. jejuni	40	1	0.142857	0	0	0
	C. jejuni	4114	1	0.142857	0	0	0
	C. jejuni	446	1	0.142857	0	0	0
	C. jejuni	4719	1	0.142857	0	0	0
	C. jejuni	48	1	0.142857	0	0	0
	C. jejuni	49	1	0.142857	0	0	0
	C. jejuni	4923	1	0.142857	0	0	0
	C. jejuni	4924	1	0.142857	0	0	0
	C. jejuni	5055	1	0.142857	0	0	0
	C. jejuni	52	1	0.142857	0	0	0
	C. jejuni	5208	1	0.142857	0	0	0
	C. jejuni	5230	1	0.142857	0	0	0
	C. jejuni	5296	1	0.142857	0	0	0
	C. jejuni	54	1	0.142857	0	0	0
	C. jejuni	5451	1	0.142857	0	0	0
	C. jejuni	5491	1	0.142857	0	0	0
	C. jejuni	55	1	0.142857	0	0	0
	C. jejuni	5536	1	0.142857	0	0	0
	C. jejuni	56	1	0.142857	0	0	0
	C. jejuni	57	1	0.142857	0	0	0
	C. jejuni	59	1	0.142857	0	0	0
	C. jejuni	60	1	0.142857	0	0	0
	C. jejuni	62	1	0.142857	0	0	0
	C. jejuni	67	1	0.142857	0	0	0
	C. jejuni	70	1	0.142857	0	0	0
	C. jejuni	71	1	0.142857	0	0	0
	C. jejuni	72	1	0.142857	0	0	0
	C. jejuni	73	1	0.142857	0	0	0
	C. jejuni	74	1	0.142857	0	0	0
	C. jejuni	75	1	0.142857	0	0	0
	C. jejuni	77	1	0.142857	0	0	0
	C. jejuni	78	1	0.142857	0	0	0
	C. jejuni	80	1	0.142857	0	0	0
	C. jejuni	85	1	0.142857	0	0	0
	C. jejuni	86	1	0.142857	0	0	0
	C. jejuni	87	1	0.142857	0	0	0
	C. jejuni	89	1	0.142857	0	0	0
	C. jejuni	90	1	0.142857	0	0	0
	C. jejuni	91	1	0.142857	0	0	0
	C. jejuni	92	1	0.142857	0	0	0
	C. jejuni	97	1	0.142857	0	0	0
	C. jejuni	190	1	0.047619	0.333333	0	0
	C. jejuni	111	1	0.047619	0.333333	0	0
	C. jejuni	106	1	0.047619	0.333333	0	0
	C. jejuni	109	1	0.047619	0.333333	0	0
	C. jejuni	64	1	0.047619	0.333333	0	0
	C. jejuni	69	1	0.047619	0.333333	0	0
	C. jejuni	129	1	0.0952381	0	0	0
	C. jejuni	4678	1	0.0952381	0	0	0
	C. jejuni	4679	1	0.0952381	0	0	0
	C. jejuni	125	1	0.0952381	0	0	0
	C. jejuni	214	1	0.0952381	0	0	0
	C. jejuni	14	1	0.0952381	0	0	0
	C. jejuni	3926	1	0.0952381	0	0	0
	C. jejuni	4571	1	0.0952381	0	0	0
	C. jejuni	4588	1	0.0952381	0	0	0
	C. jejuni	4590	1	0.0952381	0	0	0
	C. jejuni	4636	1	0.0952381	0	0	0
	C. jejuni	4654	1	0.0952381	0	0	0
	C. jejuni	1879	1	0.0952381	0	0	0
	C. jejuni	368	1	0.0952381	0	0	0
	C. jejuni	174	1	0.0952381	0	0	0
	C. jejuni	172	1	0	0.333333	0	0
	C. jejuni	198	1	0	0.333333	0	0
	C. jejuni	213	1	0	0.333333	0	0
	C. jejuni	2367	1	0	0.333333	0	0
	C. jejuni	126	1	0.047619	0	0	0
	C. jejuni	112	1	0.047619	0	0	0
	C. jejuni	119	1	0.047619	0	0	0
	C. jejuni	2378	1	0.047619	0	0	0
	C. jejuni	82	1	0.047619	0	0	0
	C. jejuni	130	1	0.047619	0	0	0
	C. jejuni	122	1	0.047619	0	0	0
	C. jejuni	212	1	0.047619	0	0	0
	C. jejuni	2801	1	0.047619	0	0	0
	C. jejuni	2903	1	0.047619	0	0	0
	C. jejuni	32	1	0.047619	0	0	0
	C. jejuni	39	1	0.047619	0	0	0
	C. jejuni	4602	1	0.047619	0	0	0
	C. jejuni	79	1	0.047619	0	0	0
	C. jejuni	84	1	0.047619	0	0	0
	C. jejuni	107	1	0.047619	0	0	0
	C. jejuni	176	1	0.047619	0	0	0
	C. jejuni	188	1	0.047619	0	0	0
	C. jejuni	2287	1	0.047619	0	0	0
	C. jejuni	2451	1	0.047619	0	0	0
	C. jejuni	2928	1	0.047619	0	0	0
	C. jejuni	443	1	0.047619	0	0	0
	C. jejuni	45	1	0.047619	0	0	0
	C. jejuni	131	1	0	0	0	0
	C. jejuni	180	1	0	0	0	0
	C. jejuni	181	1	0	0	0	0
	C. jejuni	184	1	0	0	0	0
	C. jejuni	185	1	0	0	0	0
	C. jejuni	204	1	0	0	0	0
	C. jejuni	206	1	0	0	0	0
	C. jejuni	2445	1	0	0	0	0
	C. jejuni	2454	1	0	0	0	0
	C. jejuni	27	1	0	0	0	0
	C. jejuni	42	1	0	0	0	0
	C. jejuni	88	1	0	0	0	0
	C. lanienae	6385	0	0	0.333333	0.416667	0
	C. lanienae	6387	0	0	0.333333	0.416667	0
	C. lanienae	6383	0	0	0	0.333333	0
	C. lanienae	6374	0	0	0.333333	0.0833333	0
	C. lanienae	6362	0	0	0.333333	0	0
	C. lanienae	6370	0	0	0.333333	0	0
	C. lanienae	6371	0	0	0.333333	0	0
	C. lanienae	6372	0	0	0.333333	0	0
	C. lanienae	6373	0	0	0.333333	0	0
	C. lanienae	6375	0	0	0.333333	0	0
	C. lanienae	6377	0	0	0.333333	0	0
	C. lanienae	6378	0	0	0.333333	0	0
	C. lanienae	6379	0	0	0.333333	0	0
	C. lanienae	6380	0	0	0.333333	0	0
	C. lanienae	6381	0	0	0.333333	0	0
	C. lanienae	6384	0	0	0.333333	0	0
	C. lari	5388	0	0.0952381	0	0	0
	C. lari	5401	0	0.0952381	0	0	0
	C. lari	4565	0	0.047619	0	0	0
	C. lari	5367	0	0.047619	0	0	0
	C. lari	5389	0	0.047619	0	0	0
	C. lari	5390	0	0.047619	0	0	0
	C. lari	5391	0	0.047619	0	0	0
	C. lari	5392	0	0.047619	0	0	0
	C. lari	6388	0	0.047619	0	0	0
	C. lari	6389	0	0.047619	0	0	0
	C. lari	6390	0	0.047619	0	0	0
	C. lari	6391	0	0.047619	0	0	0
	C. ornithocola	6392	0	0.142857	0	0	0
	C. subantarcticus	4563	0	0.047619	0	0	0
	C. subantarcticus	5394	0	0.047619	0	0	0
	C. subantarcticus	5395	0	0.047619	0	0	0
	C. volucris	5396	0	0.047619	0	0	0
	Campylobacter spp	6402	0	0.047619	0	0	0
