## Supplementary file 2 for "Host ecology regulates interspecies recombination in bacteria of the genus *Campylobacter*"

### Sheet: Sheet1
	Supplementary Table 2. Within-host highly (>95th percentile) recombining genes
	Group	Recipient	Donor	Gene	Locustag name	Location	Location start	Location end	Length of gene	strand	Length of protein	PID	COG	Product	COG code	COG description
	1	Cc_1_828_chicken	Cj_ST21_chicken	Cj0895c	aroA	834828..836114	834828	836114	1286	-	428	218562515	COG0128E	3-phosphoshikimate 1-carboxyvinyltransferase	E	Amino acid transport and metabolism genes
				Cj0511	Cj0511	477755..479089	477755	479089	1334	+	444	218562164	COG0793M	putative secreted protease	M	Cell wall/membrane biogenesis genes
				Cj0701	Cj0701	659226..660479	659226	660479	1253	+	417	218562340	COG0826O	putative protease	O	Posttranslational modification, protein turnover, chaperones genes
				Cj0464	recG	428752..430575	428752	430575	1823	+	607	218562119	COG1200LK	ATP-dependent DNA helicase RecG	K	Transcription
				Cj0845c	gltX	791924..793219	791924	793219	1295	-	431	218562473	COG0008J	glutamylglutaminyl-tRNA synthetase	J	Translation
				Cj0401	lysS	365717..367222	365717	367222	1505	+	501	218562059	COG1190J	lysyl-tRNA synthetase	J	Translation
	2	Cc_1_828_chicken	Cj_ST45_chicken	Cj0279	carB	255089..258358	255089	258358	3269	+	1089	218561941	COG0458EF	carbamoyl phosphate synthase large subunit	E	Amino acid transport and metabolism genes
				Cj1027c	gyrA	957631..960222	957631	960222	2591	-	863	218562643	COG0188L	DNA gyrase subunit A	L	Replication, recombination and repair
	3	Chepaticus_chicken	Cj_ST45_chicken	CJ1253	pnp	1183594..1185753	1183594	1185753	2159	+	719	218562865	COG1185J	polynucleotide phosphorylase/polyadenylase	J	Translation
				CJ1250	purD	1179787..1181037	1179787	1181037	1250	+	416	218562862	COG0151F	phosphoribosylamine--glycine ligase	F	Nucleotide transport and metabolism genes
				CJ1027C	gyrA	957631..960222	957631	960222	2591	-	863	218562643	COG0188L	DNA gyrase subunit A	L	Replication, recombination and repair
	4	Cconcisus_GSI_clinical	Cj_ST45_clinical	Cj1686c	topA	1607360..1609462	1607360	1609462	2102	-	700	218563272	COG0550L	DNA topoisomerase I	L	Replication, recombination and repair
				Cj0995c	hemB	926169..927152	926169	927152	983	-	327	218562611	COG0113H	delta-aminolevulinic acid dehydratase	H	Coenzyme transport and metabolism genes
	5	Cconcisus_GSII_clinical	Cj_ST45_clinical	Cj0574	ilvI	534865..536565	534865	536565	1700	+	566	218562225	COG0028EH	acetolactate synthase 3 catalytic subunit	E	Amino acid transport and metabolism genes
	6	Cfetus_cattle	Cj_ST61_cattle	Cj0338c	polA	305730..308369	305730	308369	2639	-	879	218561997	COG0749L	DNA polymerase I	L	Replication, recombination and repair
				Cj0942c	secA	880838..883426	880838	883426	2588	-	862	218562561	COG0653U	preprotein translocase subunit SecA	U	Intracellular trafficking and secretion genes
				Cj1091c	leuS	1022826..1025255	1022826	1025255	2429	-	809	218562705	COG0495J	leucyl-tRNA synthetase	J	Translation
				Cj0953c	purH	892478..894010	892478	894010	1532	-	510	218562572	COG0138F	bifunctional phosphoribosylaminoimidazolecarboxamide formyltransferase/IMP cyclohydrolase	F	Nucleotide transport and metabolism genes
				Cj0342c	uvrA	311302..314127	311302	314127	2825	-	941	218562001	COG0178L	excinuclease ABC subunit A	L	Replication, recombination and repair
				Cj0640c	aspS	600484..602235	600484	602235	1751	-	583	218562290	COG0173J	aspartyl-tRNA synthetase	J	Translation
				Cj1366c	glmS	1300819..1302615	1300819	1302615	1796	-	598	218562975	COG0449M	glucosamine--fructose-6-phosphate aminotransferase	M	Cell wall/membrane biogenesis genes
				Cj1359	ppk	1291131..1293215	1291131	1293215	2084	+	694	218562968	COG0855P	polyphosphate kinase	P	Inorganic ion transport and metabolism genes
				Cj0193c	tig	188119..189453	188119	189453	1334	-	444	218561872	COG0544O	trigger factor	O	Posttranslational modification, protein turnover, chaperones genes
				Cj0780	napA	732179..734953	732179	734953	2774	+	924	218562408	COG0243C	nitrate reductase catalytic subunit	C	Energy production and conversion genes
				Cj1209	Cj1209	1137502..1139055	1137502	1139055	1553	+	517	218562821	COG1418R	phosphodiesterase	R	General function prediction only
				Cj0699c	glnA	656901..658331	656901	658331	1430	-	476	218562338	COG0174E	glutamine synthetase	E	Amino acid transport and metabolism genes
	7	Chyontestinalis_cattle	Cj_ST61_cattle	Cj0718	dnaE	671946..675548	671946	675548	3602	+	1200	218562357	COG0587L	DNA polymerase III subunit alpha	L	Replication, recombination and repair
				Cj0780	napA	732179..734953	732179	734953	2774	+	924	218562408	COG0243C	nitrate reductase catalytic subunit	C	Energy production and conversion genes
				Cj0409	frdA	373355..375346	373355	375346	1991	+	663	218562067	COG1053C	fumarate reductase flavoprotein subunit	C	Energy production and conversion genes
				Cj1366c	glmS	1300819..1302615	1300819	1302615	1796	-	598	218562975	COG0449M	glucosamine--fructose-6-phosphate aminotransferase	M	Cell wall/membrane biogenesis genes
				Cj0640c	aspS	600484..602235	600484	602235	1751	-	583	218562290	COG0173J	aspartyl-tRNA synthetase	J	Translation
				Cj0838c	metG	786119..788005	786119	788005	1886	-	628	218562466	COG0143J	methionyl-tRNA synthetase	J	Translation
				Cj0003	gyrB	2579..4888	2579	4888	2309	+	769	218561696	COG0187L	DNA gyrase subunit B	L	Replication, recombination and repair
				Cj0699c	glnA	656901..658331	656901	658331	1430	-	476	218562338	COG0174E	glutamine synthetase	E	Amino acid transport and metabolism genes
				Cj0386	engA	351446..352828	351446	352828	1382	+	460	218562044	COG1160R	GTP-binding protein EngA	R	General function prediction only
				Cj0695	ftsA	652530..653918	652530	653918	1388	+	462	218562334	COG0849D	cell division protein FtsA	D	Cell cycle control, mitosis and meiosis genes
				Cj0858c	murA	804230..805486	804230	805486	1256	-	418	218562486	COG0766M	UDP-N-acetylglucosamine 1-carboxyvinyltransferase	M	Cell wall/membrane biogenesis genes
				Cj0631c	Cj0631c	592495..594429	592495	594429	1934	-	644	218562281	COG0557K	putative ribonuclease	K	Transcription
	8	Clanienae_pig	Cc_1_828_pig	Cj0780	napA	732179..734953	732179	734953	2774	+	924	218562408	COG0243C	nitrate reductase catalytic subunit	C	Energy production and conversion genes
				Cj0326	serC	297463..298539	297463	298539	1076	+	358	218561985	COG1932HE	phosphoserine aminotransferase	E	Amino acid transport and metabolism genes
				Cj0478	rpoB	438992..443128	438992	443128	4136	+	1378	218562133	COG0085K	DNA-directed RNA polymerase subunit beta	K	Transcription
				Cj0512	purC	479091..479801	479091	479801	710	+	236	218562165	COG0152F	phosphoribosylaminoimidazole-succinocarboxamide synthase	F	Nucleotide transport and metabolism genes
	9	Clari_water	Cc_2_water	Cj1476c	Cj1476c	1409619..1413179	1409619	1413179	3560	-	1186	218563077	COG0674C	pyruvate-flavodoxin oxidoreductase	C	Energy production and conversion genes
				Cj0888c	Cj0888c	826268..828199	826268	828199	1931	-	643	218562508	COG0488R	ABC transporter ATP-binding protein	R	General function prediction only
				Cj0478	rpoB	438992..443128	438992	443128	4136	+	1378	218562133	COG0085K	DNA-directed RNA polymerase subunit beta	K	Transcription
				Cj0543	proS	505212..506921	505212	506921	1709	+	569	218562195	COG0442J	prolyl-tRNA synthetase	J	Translation
				Cj0338c	polA	305730..308369	305730	308369	2639	-	879	218561997	COG0749L	DNA polymerase I	L	Replication, recombination and repair
				Cj0536	oorA	499558..500682	499558	500682	1124	+	374	218562188	COG0674C	2-oxoglutarate-acceptor oxidoreductase subunit OorA	C	Energy production and conversion genes
				Cj1061c	ileS	996777..999530	996777	999530	2753	-	917	218562677	COG0060J	isoleucyl-tRNA synthetase	J	Translation
				Cj0149c	hom	152419..153666	152419	153666	1247	-	415	218561830	COG0460E	homoserine dehydrogenase	E	Amino acid transport and metabolism genes
				Cj0402	glyA	367219..368463	367219	368463	1244	+	414	218562060	COG0112E	serine hydroxymethyltransferase	E	Amino acid transport and metabolism genes
				Cj1243	hemE	1170922..1171944	1170922	1171944	1022	+	340	218562855	COG0407H	uroporphyrinogen decarboxylase	H	Coenzyme transport and metabolism genes
	10	Cureolyticus_clinical	Cj_ST45_clinical	Cj1093c	secD	1026236..1027816	1026236	1027816	1580	-	526	218562707	COG0342U	preprotein translocase subunit SecD	U	Intracellular trafficking and secretion genes
				Cj1688c	secY	1610956..1612221	1610956	1612221	1265	-	421	218563274	COG0201U	preprotein translocase subunit SecY	U	Intracellular trafficking and secretion genes
