## Supplementary file 3 for "Host ecology regulates interspecies recombination in bacteria of the genus *Campylobacter*"

### Sheet: Sheet1
	Supplementary Table 3. Recombination parameters. Values are calculated by ClonalFrameML
	Campylobacter species	lineages (ST-complex/clade/subspsecies)	n	Agriculture associated	R/θ	1/δ	ν	r/m = R/θ*δ*ν
	C. coli		143	Y	0.196136	0.00968078	0.0799742	1.62031
		clade 1 ST-828 complex	103	Y	0.432711	0.00846538	0.0917437	4.68951
		clade 2	19		0.263084	0.0195043	0.0505018	0.681194
		clade 3	18		0.453742	0.00653566	0.0237323	1.64763
	C. concisus		106		0.337199	0.0107845	0.0533107	1.66687
		genomospecies I	32		0.335	0.0101208	0.0642949	2.12817
		genomospecies II	74		0.457414	0.018736	0.0614921	1.50125
	C. fetus		52	Y	0.0573348	0.00461419	0.0524211	0.651372
		venerealis	23	Y	0.554158	0.0251561	0.332118	7.31615
		testudinum	21		0.0396977	0.00806886	0.100432	0.494112
	C. jejuni		218	Y	0.59991	0.00371519	0.0282842	4.56719
		ST-21 complex	66	Y	0.933889	0.00306792	0.0285707	8.69705
		ST-45 complex	58	Y	1.34375	0.00210182	0.0272051	17.393
		ST-61 complex	18	Y	1.31607	0.00238904	0.0271568	14.9601
	C. hepaticus		10	Y	0.0639908	0.0226638	0.265831	0.750569
	C. hyointestinalis		16	Y	0.258885	0.0201381	0.120591	1.55026
	C. lanienae		26	Y	0.538291	0.0214378	0.0581098	1.4591
	C. lari		13		0.250662	0.00968446	0.0650994	1.68496
	C. pinnipediorum		9		0.619081	0.0063144	0.0533724	5.23278
