## Supplementary file 4 for "Host ecology regulates interspecies recombination in bacteria of the genus *Campylobacter*"

### Sheet: Sheet1
	Supplementary Table 4. Quantifying recombination between co-habiting species using ChromosomePainting
	Recipient	Donor	Number of SNPs introduced by recombination in CDS*	Number of SNPs introduced by mutation in CDS	Total number of SNPs in core alignment in CDS	Recombining SNPs (%)	Mean of recombining SNPs within-host (%)	Mean of recombining SNPs between-host (%)
	C. coli ST-828 chicken	C. jejuni ST-21 chicken	29300	237592	266892	10.9782	10.4945	3.18065
		C. jejuni ST-21 cattle	27835	239057	266892	10.4293
	C. coli ST-828 chicken	C. jejuni ST-45 chicken	10010	256882	266892	3.75058
		C. jejuni ST-45 cattle	6690	260202	266892	2.50663
		C. jejuni ST-45 wild bird	1054	265838	266892	0.394916
	C. hepaticus chicken	C. jejuni ST-45 chicken	11478	255414	266892	4.30062
		C. jejuni ST-45 cattle	8666	258226	266892	3.24701
		C. jejuni ST-45 wild bird	1833	265059	266892	0.686795
	C. concisus GSI clinical	C. jejuni ST-45 clinical	4738	262154	266892	1.77525
		C. jejuni ST-45 cattle	1259	265633	266892	0.471726
		C. jejuni ST-45 wild bird	1708	265184	266892	0.639959
	C. concisus GSII clinical	C. jejuni ST-45 clinical	4997	261895	266892	1.87229
		C. jejuni ST-45 cattle	1549	265343	266892	0.580385
		C. jejuni ST-45 wild bird	981	265911	266892	0.367564
	C. fetus cattle	C. jejuni ST-61 cattle	81739	185153	266892	30.6262
		C. jejuni ST-61 clinical	14663	252229	266892	5.49398
	C. hyointestinalis cattle	C. jejuni ST-61 cattle	72579	194313	266892	27.1941
		C. jejuni ST-61 clinical	15166	251726	266892	5.68245
	C. lanienae pig	C. coli ST-828 pig	14691	252201	266892	5.50447
		C. coli ST-828 chicken	10657	256235	266892	3.993
		C. coli ST-828 cattle	5965	260927	266892	2.23499
		C. coli ST-828 wild bird	6014	260878	266892	2.25335
	C. lari water	C. coli clade 2 water	42047	224845	266892	15.7543
		C. coli clade 2 wild bird	36443	230449	266892	13.6546
	C. ureolyticus clinical	C. jejuni ST-45 clinical	8511	258381	266892	3.18893
		C. jejuni ST-45 cattle	2889	264003	266892	1.08246
		C. jejuni ST-45 wild bird	1655	265237	266892	0.620101
	*CDS: Coding Sequence
